# Telomere-to-telomere genome assembly of *Phaeodactylum tricornutum*

**DOI:** 10.1101/2021.05.04.442596

**Authors:** Daniel J. Giguere, Alexander T. Bahcheli, Samuel S. Slattery, Rushali R. Patel, Martin Flatley, Bogumil J. Karas, David R. Edgell, Gregory B. Gloor

## Abstract

*Phaeodactylum tricornutum* is a marine diatom with a growing genetic toolbox available and is being used in many synthetic biology applications. While most of the genome has been assembled, the currently available genome assembly is not a completed telomere-to-telomere assembly. Here, we used Oxford Nanopore long reads to build a telomere-to-telomere genome for *Phaeodactylum tricornutum*. We developed a graph-based approach to extract all unique telomeres, and used this information to manually correct assembly errors. In total, we found 25 nuclear chromosomes that comprise all previously assembled fragments, in addition to the chloroplast and mitochondrial genomes. We found that chromosome 19 has filtered long-read coverage and a quality estimate that suggests significantly less haplotype sequence variation than the other chromosomes. This work improves upon the previous genome assembly and provides new opportunities for genetic engineering of this species, including creating designer synthetic chromosomes.
