## Supplemental data 3 for "Telomere-to-telomere genome assembly of *Phaeodactylum tricornutum*"

chromosome_1	58052	2597765	28.7662	0.00132855
chromosome_2	54615	2507151	28.8782	0.00129472
chromosome_3	52103	2057091	28.2161	0.00150797
chromosome_4	41719	1629113	28.1678	0.00152484
chromosome_5	39504	1555004	28.2029	0.00151254
chromosome_6	43532	1417141	27.3669	0.0018336
chromosome_7	31066	1124607	27.8345	0.00164644
chromosome_8	30254	1122370	27.9423	0.00160609
chromosome_9	30223	1110319	27.8993	0.00162206
chromosome_10	23142	1107373	29.0603	0.00124156
chromosome_11	15495	1087430	30.7373	0.000843861
chromosome_12	21797	1052218	29.0989	0.00123059
chromosome_13	22976	959307	28.4619	0.00142499
chromosome_14	21001	898560	28.5693	0.00139017
chromosome_15	24054	897214	27.9662	0.00159729
chromosome_16	24998	860814	27.6145	0.00173203
chromosome_17	26223	803240	27.0985	0.00195053
chromosome_18	20184	759555	28.0051	0.00158303
chromosome_19	659	716913	42.6684	5.40951e-05
chromosome_20	15323	709249	28.9145	0.00128396
chromosome_21	14661	629742	28.5864	0.0013847
chromosome_22	15406	587823	28.0659	0.00156102
chromosome_23	18157	557573	27.1096	0.00194554
chromosome_24	15073	546827	27.844	0.00164286
chromosome_25	12389	516868	28.4584	0.00142612
chloroplast	9	117354	53.4569	4.5114e-06
mitochondrian	110	92768	41.5621	6.97892e-05
